# From ancient fears to airborne threats: fMRI insights into neural fear responses

**DOI:** 10.1101/2025.02.10.636842

**Authors:** Silvie Rádlová, Anna Pidnebesna, Aleksandra Chomik, David Tomeček, Jaroslav Hlinka, Daniel Frynta, Eva Landová

## Abstract

Threat perception is a fundamental aspect of human cognition, shaped by evolutionary pressures and modern environmental demands. While ancestral threats (e.g., snakes) have been shown to elicit stronger neural responses than modern threats (e.g., guns), less is known about how the brain processes airborne threats, such as depictions of individuals wearing face masks. This fMRI study investigates neural responses to ancestral, modern, and airborne threats to identify shared and distinct activation patterns.

Sixty participants viewed visual stimuli from the three categories while undergoing fMRI scanning. Results showed heightened activation in the fear-processing network for all affective stimuli. In addition, activation of the ventral attention network was found for the ancestral threats. Modern threats elicited less intense responses, primarily engaging cortical regions associated with context-specific analysis. Notably, airborne threats elicited neural responses of similar intensity to ancestral threats but activated cortical regions overlapping with those for modern threats. This dual pattern highlights the brain’s capacity to integrate evolutionary biases with socially constructed threat awareness. These findings underscore the importance of recognizing airborne threats as a unique category of threat processing, with implications for public health and mental well-being.
