## Supplement Table 1 for "From ancient fears to airborne threats: fMRI insights into neural fear responses"

### Sheet: Photo sources
Supplement 1. List of sources of the photos used in the study. Some of the pictures from Pixabay and other sources were altered, cropped, or color-adjusted. The pictures from affective online databases were unaltered.
Image	Source	Reference
30_AF_Snakes01.jpg	Pixabay	used in Landová, E., Rádlová, S., Pidnebesna, A., Tomeček, D., Janovcová, M., Peléšková, Š., ... & Frynta, D. (2023). Toward a reliable detection of arachnophobia: subjective, behavioral, and neurophysiological measures of fear response. Frontiers in Psychiatry, 14, 1196785.
30_AF_Snakes02.jpg	Pixabay	used in Landová, E., Rádlová, S., Pidnebesna, A., Tomeček, D., Janovcová, M., Peléšková, Š., ... & Frynta, D. (2023). Toward a reliable detection of arachnophobia: subjective, behavioral, and neurophysiological measures of fear response. Frontiers in Psychiatry, 14, 1196785.
30_AF_Snakes03.jpg	Pixabay	used in Landová, E., Rádlová, S., Pidnebesna, A., Tomeček, D., Janovcová, M., Peléšková, Š., ... & Frynta, D. (2023). Toward a reliable detection of arachnophobia: subjective, behavioral, and neurophysiological measures of fear response. Frontiers in Psychiatry, 14, 1196785.
30_AF_Snakes04.jpg	Pixabay	used in Landová, E., Rádlová, S., Pidnebesna, A., Tomeček, D., Janovcová, M., Peléšková, Š., ... & Frynta, D. (2023). Toward a reliable detection of arachnophobia: subjective, behavioral, and neurophysiological measures of fear response. Frontiers in Psychiatry, 14, 1196785.
30_AF_Snakes05.jpg	Pixabay	used in Landová, E., Rádlová, S., Pidnebesna, A., Tomeček, D., Janovcová, M., Peléšková, Š., ... & Frynta, D. (2023). Toward a reliable detection of arachnophobia: subjective, behavioral, and neurophysiological measures of fear response. Frontiers in Psychiatry, 14, 1196785.
30_AF_Snakes06.jpg	Pixabay	used in Landová, E., Rádlová, S., Pidnebesna, A., Tomeček, D., Janovcová, M., Peléšková, Š., ... & Frynta, D. (2023). Toward a reliable detection of arachnophobia: subjective, behavioral, and neurophysiological measures of fear response. Frontiers in Psychiatry, 14, 1196785.
30_AF_Snakes07.jpg	Pixabay	used in Landová, E., Rádlová, S., Pidnebesna, A., Tomeček, D., Janovcová, M., Peléšková, Š., ... & Frynta, D. (2023). Toward a reliable detection of arachnophobia: subjective, behavioral, and neurophysiological measures of fear response. Frontiers in Psychiatry, 14, 1196785.
30_AF_Snakes08.jpg	Pixabay	used in Landová, E., Rádlová, S., Pidnebesna, A., Tomeček, D., Janovcová, M., Peléšková, Š., ... & Frynta, D. (2023). Toward a reliable detection of arachnophobia: subjective, behavioral, and neurophysiological measures of fear response. Frontiers in Psychiatry, 14, 1196785.
30_AF_Snakes09.jpg	Pixabay	used in Landová, E., Rádlová, S., Pidnebesna, A., Tomeček, D., Janovcová, M., Peléšková, Š., ... & Frynta, D. (2023). Toward a reliable detection of arachnophobia: subjective, behavioral, and neurophysiological measures of fear response. Frontiers in Psychiatry, 14, 1196785.
30_AF_Snakes10.jpg	Pixabay	used in Landová, E., Rádlová, S., Pidnebesna, A., Tomeček, D., Janovcová, M., Peléšková, Š., ... & Frynta, D. (2023). Toward a reliable detection of arachnophobia: subjective, behavioral, and neurophysiological measures of fear response. Frontiers in Psychiatry, 14, 1196785.
30_AF_Snakes11.jpg	Pixabay	used in Landová, E., Rádlová, S., Pidnebesna, A., Tomeček, D., Janovcová, M., Peléšková, Š., ... & Frynta, D. (2023). Toward a reliable detection of arachnophobia: subjective, behavioral, and neurophysiological measures of fear response. Frontiers in Psychiatry, 14, 1196785.
30_AF_Snakes12.jpg	Pixabay	used in Landová, E., Rádlová, S., Pidnebesna, A., Tomeček, D., Janovcová, M., Peléšková, Š., ... & Frynta, D. (2023). Toward a reliable detection of arachnophobia: subjective, behavioral, and neurophysiological measures of fear response. Frontiers in Psychiatry, 14, 1196785.
30_AF_Snakes13.jpg	Pixabay	used in Landová, E., Rádlová, S., Pidnebesna, A., Tomeček, D., Janovcová, M., Peléšková, Š., ... & Frynta, D. (2023). Toward a reliable detection of arachnophobia: subjective, behavioral, and neurophysiological measures of fear response. Frontiers in Psychiatry, 14, 1196785.
30_AF_Snakes14.jpg	Pixabay	used in Landová, E., Rádlová, S., Pidnebesna, A., Tomeček, D., Janovcová, M., Peléšková, Š., ... & Frynta, D. (2023). Toward a reliable detection of arachnophobia: subjective, behavioral, and neurophysiological measures of fear response. Frontiers in Psychiatry, 14, 1196785.
30_AF_Snakes15.jpg	Pixabay	used in Landová, E., Rádlová, S., Pidnebesna, A., Tomeček, D., Janovcová, M., Peléšková, Š., ... & Frynta, D. (2023). Toward a reliable detection of arachnophobia: subjective, behavioral, and neurophysiological measures of fear response. Frontiers in Psychiatry, 14, 1196785.
30_AF_Snakes16.jpg	Pixabay	used in Landová, E., Rádlová, S., Pidnebesna, A., Tomeček, D., Janovcová, M., Peléšková, Š., ... & Frynta, D. (2023). Toward a reliable detection of arachnophobia: subjective, behavioral, and neurophysiological measures of fear response. Frontiers in Psychiatry, 14, 1196785.
30_AF_Snakes17.jpg	Pixabay	used in Landová, E., Rádlová, S., Pidnebesna, A., Tomeček, D., Janovcová, M., Peléšková, Š., ... & Frynta, D. (2023). Toward a reliable detection of arachnophobia: subjective, behavioral, and neurophysiological measures of fear response. Frontiers in Psychiatry, 14, 1196785.
30_AF_Snakes18.jpg	Pixabay	used in Landová, E., Rádlová, S., Pidnebesna, A., Tomeček, D., Janovcová, M., Peléšková, Š., ... & Frynta, D. (2023). Toward a reliable detection of arachnophobia: subjective, behavioral, and neurophysiological measures of fear response. Frontiers in Psychiatry, 14, 1196785.
30_AF_Snakes19.jpg	Pixabay	used in Landová, E., Rádlová, S., Pidnebesna, A., Tomeček, D., Janovcová, M., Peléšková, Š., ... & Frynta, D. (2023). Toward a reliable detection of arachnophobia: subjective, behavioral, and neurophysiological measures of fear response. Frontiers in Psychiatry, 14, 1196785.
30_AF_Snakes20.jpg	Pixabay	used in Landová, E., Rádlová, S., Pidnebesna, A., Tomeček, D., Janovcová, M., Peléšková, Š., ... & Frynta, D. (2023). Toward a reliable detection of arachnophobia: subjective, behavioral, and neurophysiological measures of fear response. Frontiers in Psychiatry, 14, 1196785.
30_AF_Snakes21.jpg	Pixabay	used in Landová, E., Rádlová, S., Pidnebesna, A., Tomeček, D., Janovcová, M., Peléšková, Š., ... & Frynta, D. (2023). Toward a reliable detection of arachnophobia: subjective, behavioral, and neurophysiological measures of fear response. Frontiers in Psychiatry, 14, 1196785.
30_AF_Snakes22.jpg	Pixabay	used in Landová, E., Rádlová, S., Pidnebesna, A., Tomeček, D., Janovcová, M., Peléšková, Š., ... & Frynta, D. (2023). Toward a reliable detection of arachnophobia: subjective, behavioral, and neurophysiological measures of fear response. Frontiers in Psychiatry, 14, 1196785.
30_AF_Snakes23.jpg	Pixabay	used in Landová, E., Rádlová, S., Pidnebesna, A., Tomeček, D., Janovcová, M., Peléšková, Š., ... & Frynta, D. (2023). Toward a reliable detection of arachnophobia: subjective, behavioral, and neurophysiological measures of fear response. Frontiers in Psychiatry, 14, 1196785.
30_AF_Snakes24.jpg	Pixabay	used in Landová, E., Rádlová, S., Pidnebesna, A., Tomeček, D., Janovcová, M., Peléšková, Š., ... & Frynta, D. (2023). Toward a reliable detection of arachnophobia: subjective, behavioral, and neurophysiological measures of fear response. Frontiers in Psychiatry, 14, 1196785.
30_AF_Snakes25.jpg	Pixabay	used in Landová, E., Rádlová, S., Pidnebesna, A., Tomeček, D., Janovcová, M., Peléšková, Š., ... & Frynta, D. (2023). Toward a reliable detection of arachnophobia: subjective, behavioral, and neurophysiological measures of fear response. Frontiers in Psychiatry, 14, 1196785.
30_AF_Snakes26.jpg	Pixabay	used in Landová, E., Rádlová, S., Pidnebesna, A., Tomeček, D., Janovcová, M., Peléšková, Š., ... & Frynta, D. (2023). Toward a reliable detection of arachnophobia: subjective, behavioral, and neurophysiological measures of fear response. Frontiers in Psychiatry, 14, 1196785.
30_AF_Snakes27.jpg	Pixabay	used in Landová, E., Rádlová, S., Pidnebesna, A., Tomeček, D., Janovcová, M., Peléšková, Š., ... & Frynta, D. (2023). Toward a reliable detection of arachnophobia: subjective, behavioral, and neurophysiological measures of fear response. Frontiers in Psychiatry, 14, 1196785.
30_AF_Snakes28.jpg	Pixabay	used in Landová, E., Rádlová, S., Pidnebesna, A., Tomeček, D., Janovcová, M., Peléšková, Š., ... & Frynta, D. (2023). Toward a reliable detection of arachnophobia: subjective, behavioral, and neurophysiological measures of fear response. Frontiers in Psychiatry, 14, 1196785.
30_AF_Snakes29.jpg	Pixabay	used in Landová, E., Rádlová, S., Pidnebesna, A., Tomeček, D., Janovcová, M., Peléšková, Š., ... & Frynta, D. (2023). Toward a reliable detection of arachnophobia: subjective, behavioral, and neurophysiological measures of fear response. Frontiers in Psychiatry, 14, 1196785.
30_AF_Snakes30.jpg	Pixabay	used in Landová, E., Rádlová, S., Pidnebesna, A., Tomeček, D., Janovcová, M., Peléšková, Š., ... & Frynta, D. (2023). Toward a reliable detection of arachnophobia: subjective, behavioral, and neurophysiological measures of fear response. Frontiers in Psychiatry, 14, 1196785.
30_AirborneD01.jpg	Our photo
30_AirborneD02.jpg	Our photo
30_AirborneD03.jpg	Our photo
30_AirborneD04.jpg	Our photo
30_AirborneD05.jpg	Deník
30_AirborneD06.jpg	Deník
30_AirborneD07.jpg	Deník
30_AirborneD08.jpg	Our photo
30_AirborneD09.jpg	Our photo
30_AirborneD10.jpg	Our photo
30_AirborneD11.jpg	Our photo
30_AirborneD12.jpg	Our photo
30_AirborneD13.jpg	Our photo
30_AirborneD14.jpg	Our photo
30_AirborneD15.jpg	Our photo
30_AirborneD16.jpg	Our photo
30_AirborneD17.jpg	Our photo
30_AirborneD18.jpg	Our photo
30_AirborneD19.jpg	Our photo
30_AirborneD20.jpg	Aktuálně.cz
30_AirborneD21.jpg	Aktuálně.cz
30_AirborneD22.jpg	https://cs.m.wikipedia.org/wiki/Soubor:COVID-19_patient_in_severe_state._Chernivtsi,_Ukraine.jpg
30_AirborneD23.jpg	https://commons.wikimedia.org/wiki/File:Covid-19_SP_-_Deaths_at_Home.jpg
30_AirborneD24.jpg	https://eu.wikipedia.org/wiki/COVID-19_pandemia#/media/Fitxategi:Covid-19_SP_-_Emergency_Services.jpg
30_AirborneD25.jpg	https://commons.wikimedia.org/wiki/File:Covid-19_SP_-_Full_ICU_on_worst_phase_02.jpg
30_AirborneD26.jpg	https://ia.wikipedia.org/wiki/File:Covid-19_SP_-_Santo_Andre's_hospital_at_peak_of_pandemic.jpg
30_AirborneD27.jpg	https://commons.wikimedia.org/wiki/File:COVID-19_ward.jpg
30_AirborneD28.jpg	Hospodářské noviny
30_AirborneD29.jpg	Lidovky / Blesk
30_AirborneD30.jpg	Lidovky / IDNES
30_MF_Guns01.jpg	IAPS_6240	Lang, P. J., Bradley, M. M., & Cuthbert, B. N. (2005). International Affective Picture System (IAPS): Affective ratings of pictures and instruction manual. (tech. rep. a-6). gainesville, Fl: University of Florida.
30_MF_Guns02.jpg	IAPS_6241	Lang, P. J., Bradley, M. M., & Cuthbert, B. N. (2005). International Affective Picture System (IAPS): Affective ratings of pictures and instruction manual. (tech. rep. a-6). gainesville, Fl: University of Florida.
30_MF_Guns03.jpg	IAPS_6263	Lang, P. J., Bradley, M. M., & Cuthbert, B. N. (2005). International Affective Picture System (IAPS): Affective ratings of pictures and instruction manual. (tech. rep. a-6). gainesville, Fl: University of Florida.
30_MF_Guns04.jpg	https://en.m.wikipedia.org/wiki/File:Magnum44_900pix.jpg
30_MF_Guns05.jpg	https://simple.wikipedia.org/wiki/FN_Five-seven#/media/File:FN5701.jpg
30_MF_Guns06.jpg	https://en.m.wikipedia.org/wiki/File:Smith%26Wesson625.jpg
30_MF_Guns07.jpg	https://commons.wikimedia.org/wiki/File:Ak47_baio.jpg
30_MF_Guns08.jpg	EM0741	Carretié, L., Tapia, M., López-Martín, S., & Albert, J. (2019). EmoMadrid: An emotional pictures database for affect research. Motivation and Emotion, 43, 929-939.
30_MF_Guns09.jpg	EM0779	Carretié, L., Tapia, M., López-Martín, S., & Albert, J. (2019). EmoMadrid: An emotional pictures database for affect research. Motivation and Emotion, 43, 929-939.
30_MF_Guns10.jpg	https://pixabay.com/photos/gun-weapon-pola-chwa%c5%82y-niepo%c5%82omice-309349/
30_MF_Guns11.jpg	https://pixabay.com/photos/gun-shoot-cassettes-war-guns-449783/
30_MF_Guns12.jpg	Pixabay (no longer online)
30_MF_Guns13.jpg	Pixabay (no longer online)
30_MF_Guns14.jpg	Pixabay (no longer online)
30_MF_Guns15.jpg	IAPS_2811	Lang, P. J., Bradley, M. M., & Cuthbert, B. N. (2005). International Affective Picture System (IAPS): Affective ratings of pictures and instruction manual. (tech. rep. a-6). gainesville, Fl: University of Florida.
30_MF_Guns16.jpg	IAPS_6200	Lang, P. J., Bradley, M. M., & Cuthbert, B. N. (2005). International Affective Picture System (IAPS): Affective ratings of pictures and instruction manual. (tech. rep. a-6). gainesville, Fl: University of Florida.
30_MF_Guns17.jpg	IAPS_6210	Lang, P. J., Bradley, M. M., & Cuthbert, B. N. (2005). International Affective Picture System (IAPS): Affective ratings of pictures and instruction manual. (tech. rep. a-6). gainesville, Fl: University of Florida.
30_MF_Guns18.jpg	IAPS_6230	Lang, P. J., Bradley, M. M., & Cuthbert, B. N. (2005). International Affective Picture System (IAPS): Affective ratings of pictures and instruction manual. (tech. rep. a-6). gainesville, Fl: University of Florida.
30_MF_Guns19.jpg	IAPS_6260	Lang, P. J., Bradley, M. M., & Cuthbert, B. N. (2005). International Affective Picture System (IAPS): Affective ratings of pictures and instruction manual. (tech. rep. a-6). gainesville, Fl: University of Florida.
30_MF_Guns20.jpg	IAPS_6410	Lang, P. J., Bradley, M. M., & Cuthbert, B. N. (2005). International Affective Picture System (IAPS): Affective ratings of pictures and instruction manual. (tech. rep. a-6). gainesville, Fl: University of Florida.
30_MF_Guns21.jpg	https://pixabay.com/photos/pistol-fraud-weapon-firearm-3421795/
30_MF_Guns22.jpg	https://upload.wikimedia.org/wikipedia/commons/thumb/3/38/US_Navy_100714-N-4965F-174_Chief_Mass_Communication_Specialist_Paula_Ludwick%2C_assigned_to_Fleet_Combat_Camera_Group_Pacific%2C_shoots_at_a_target_during_a_Navy_Rifle_Qualification_Course.jpg/800px-thumbnail.jpg
30_MF_Guns23.jpg	SMID_b2_p17_12	Crone, D. L., Bode, S., Murawski, C., & Laham, S. M. (2018). The Socio-Moral Image Database (SMID): A novel stimulus set for the study of social, moral and affective processes. PloS one, 13(1), e0190954.
30_MF_Guns24.jpg	SMID_b15_p332_20	Crone, D. L., Bode, S., Murawski, C., & Laham, S. M. (2018). The Socio-Moral Image Database (SMID): A novel stimulus set for the study of social, moral and affective processes. PloS one, 13(1), e0190954.
30_MF_Guns25.jpg	SMID_b15_p461_4	Crone, D. L., Bode, S., Murawski, C., & Laham, S. M. (2018). The Socio-Moral Image Database (SMID): A novel stimulus set for the study of social, moral and affective processes. PloS one, 13(1), e0190954.
30_MF_Guns26.jpg	SMID_b999_p481_3	Crone, D. L., Bode, S., Murawski, C., & Laham, S. M. (2018). The Socio-Moral Image Database (SMID): A novel stimulus set for the study of social, moral and affective processes. PloS one, 13(1), e0190954.
30_MF_Guns27.jpg	https://pixabay.com/photos/soldier-military-usa-weapon-war-1014/
30_MF_Guns28.jpg	https://pixabay.com/photos/soldier-combat-firearm-army-60707/
30_MF_Guns29.jpg	https://pixabay.com/photos/soldier-submachine-gun-war-fight-62902/
30_MF_Guns30.jpg	https://pixabay.com/photos/soldier-the-war-the-army-conflict-4771917/
