## Supplement Table 2 for "From ancient fears to airborne threats: fMRI insights into neural fear responses"

### Sheet: A - AF
Supplement 2 A. Contrast ancestral fear > scrambled ancestral fear (AF > Afsc), whole-brain analysis, thresholded at cluster level p<0.05 (FWE-corrected). The presented t-scores with the corresponding MNI coordinates (x,y,z) represent the maximum values within the brain area.
Area	Laterality	Extent	t-score	x	y	z
AF > Afsc
Whole brain analysis:
Area		Extent	t-score	x	y	z
Precentral gyrus	L	0.027	5.86	-42	0	34
Precentral gyrus	R	0.029	6.12	38	-2	38
Middle frontal gyrus	R	0.001	5.45	38	2	38
Inferior frontal gyrus, opercular part	R	0.03	5.68	42	6	26
Inferior frontal gyrus, orbital part	L	0.002	5.3	-36	24	-20
Medial Superior frontal gyrus	L	0.001	5.43	-4	60	30
Insula	L	0.001	5.32	-32	-6	12
Hippocampus	L	0.248	10.5	-20	-32	-2
Hippocampus	R	0.098	10	18	-30	-4
Parahippocampal gyrus	L	0.004	6.08	-34	-46	-8
Parahippocampal gyrus	R	0.035	8.45	36	-40	-12
Amygdala	L	0.327	6.79	-22	-4	-20
Amygdala	R	0.125	6.2	24	-2	-20
Calcarine fissure and surrounding cortex	R	0.079	9.86	28	-74	8
Cuneus	L	0.055	7.66	-16	-86	34
Cuneus	R	0.111	8.62	22	-76	44
Lingual gyrus	L	0.187	11.8	-30	-82	-14
Lingual gyrus	R	0.217	10.5	26	-60	-10
Superior occipital gyrus	L	0.468	13.5	-24	-86	22
Superior occipital gyrus	R	0.604	12.4	28	-78	20
Middle occipital gyrus	L	0.563	17	-36	-86	4
Middle occipital gyrus	R	0.486	14.3	40	-74	0
Inferior occipital gyrus	L	0.714	21.5	-44	-78	-8
Inferior occipital gyrus	R	0.491	17.6	42	-68	-12
Fusiform gyrus	L	0.619	16.7	-40	-78	-14
Fusiform gyrus	R	0.627	16	34	-46	-22
Postcentral gyrus	L	0.053	9.52	-22	-52	56
Postcentral gyrus	R	0.081	9.97	26	-50	54
Superior parietal gyrus	L	0.561	10.8	-24	-54	58
Superior parietal gyrus	R	0.425	11.1	26	-54	56
Inferior parietal, excluding Supramarginal gyrus and Angular gyrus	L	0.134	9.87	-24	-54	54
Inferior parietal, excluding Supramarginal gyrus and Angular gyrus	R	0.114	11	26	-54	54
Supramarginal gyrus	L	0.006	5.52	-62	-20	38
Supramarginal gyrus	R	0.006	6.64	28	-40	44
Angular gyrus	R	0.043	8.28	28	-58	52
PreCuneus	L	0.047	7.56	-16	-58	62
PreCuneus	R	0.051	9	20	-72	46
Putamen	L	0.031	6.6	-30	-12	-8
Pallidum	L	0.041	5.7	-26	-14	-4
Pallidum	R	0.043	5.8	22	-8	0
Thalamus	L	0.101	11.2	-20	-30	0
Thalamus	R	0.163	11.1	18	-28	-2
Temporal pole: superior temporal gyrus	L	0.002	5.41	-36	24	-22
Middle temporal gyrus	L	0.117	12.2	-42	-64	-4
Middle temporal gyrus	R	0.18	14.3	42	-72	-2
Inferior temporal gyrus	L	0.164	14.7	-42	-64	-10
Inferior temporal gyrus	R	0.199	17.2	44	-68	-10

### Sheet: B - MF
Supplement 2 B. Contrast modern fear > scrambled modern fear (MF > MFsc), whole-brain analysis, thresholded at cluster level p<0.05 (FWE-corrected). The presented t-scores with the corresponding MNI coordinates (x,y,z) represent the maximum values within the brain area.
Area	Laterality	Extent	t-score	x	y	z
MF > Mfsc
Whole brain analysis:
Area		t-score	x	y	z
Superior frontal gyrus	L	0.015	6.24	-10	52	34
Inferior frontal gyrus, opercular part	L	0.011	5.8	-40	18	14
Inferior frontal gyrus, opercular part	R	0.01	5.5	40	8	30
Inferior frontal gyrus, triangular part	L	0.162	6.55	-46	26	4
Inferior frontal gyrus, triangular part	R	0.06	6.16	60	26	4
Inferior frontal gyrus, orbital part	L	0.122	6.5	-34	22	-22
Inferior frontal gyrus, orbital part	R	0.029	5.46	42	24	-18
Medial Superior frontal gyrus	L	0.098	7.64	-6	56	32
Gyrus rectus	L	0.059	6.43	-4	46	-20
Gyrus rectus	R	0.011	5.64	2	44	-22
Hippocampus	L	0.423	7.37	-32	-16	-16
Hippocampus	R	0.434	7.35	30	-6	-20
Parahippocampal gyrus	L	0.223	7.88	-26	-44	-8
Parahippocampal gyrus	R	0.351	10.3	38	-34	-16
Amygdala	L	0.123	5.93	-20	-6	-18
Amygdala	R	0.181	7.02	30	-4	-20
Calcarine fissure and surrounding cortex	L	0.113	9.04	-22	-72	12
Calcarine fissure and surrounding cortex	R	0.289	12.8	30	-66	6
Cuneus	L	0.13	8.42	-18	-80	34
Cuneus	R	0.276	9.78	18	-82	38
Lingual gyrus	L	0.255	9.91	-26	-50	-8
Lingual gyrus	R	0.329	11.5	28	-64	2
Superior occipital gyrus	L	0.463	11.2	-24	-86	22
Superior occipital gyrus	R	0.52	11.7	26	-76	32
Middle occipital gyrus	L	0.53	18.1	-44	-76	-2
Middle occipital gyrus	R	0.467	17.9	42	-72	2
Inferior occipital gyrus	L	0.55	19.5	-44	-76	-6
Inferior occipital gyrus	R	0.378	16.8	44	-74	-2
Fusiform gyrus	L	0.653	15.3	-40	-52	-18
Fusiform gyrus	R	0.573	16	42	-48	-20
Postcentral gyrus	L	0.139	8.65	-30	-44	56
Postcentral gyrus	R	0.102	10.1	30	-46	56
Superior parietal gyrus	L	0.35	9.84	-32	-46	58
Superior parietal gyrus	R	0.226	10.4	32	-46	58
Inferior parietal, excluding Supramarginal gyrus and Angular gyrus	L	0.108	8.43	-32	-44	54
Inferior parietal, excluding Supramarginal gyrus and Angular gyrus	R	0.082	9.27	30	-48	54
Supramarginal gyrus	L	0.006	6.91	-44	-26	34
Supramarginal gyrus	R	0.001	5.52	30	-40	46
Angular gyrus	L	0.065	7.09	-46	-66	24
Angular gyrus	R	0.039	8.79	40	-66	22
PreCuneus	L	0.01	6.19	-20	-52	0
PreCuneus	R	0.032	8.01	16	-78	46
Thalamus	L	0.111	9.04	-18	-30	0
Thalamus	R	0.131	9.97	18	-28	0
Superior temporal gyrus	L	0.001	5.23	-54	-46	12
Superior temporal gyrus	R	0.018	6.09	48	-46	12
Temporal pole: superior temporal gyrus	L	0.089	6.71	-36	20	-24
Temporal pole: superior temporal gyrus	R	0.003	5.29	42	24	-20
Middle temporal gyrus	L	0.238	14.2	-46	-70	6
Middle temporal gyrus	R	0.282	18.1	44	-70	0
Temporal pole: middle temporal gyrus	L	0.008	5.43	-36	18	-32
Inferior temporal gyrus	L	0.181	14.1	-40	-48	-18
Inferior temporal gyrus	R	0.189	17.4	46	-70	-4

### Sheet: C - DIS
Supplement 2 C. Contrast airborne disease > scrambled modern disease (DIS > DISsc), whole-brain analysis, thresholded at cluster level p<0.05 (FWE-corrected). The presented t-scores with the corresponding MNI coordinates (x,y,z) represent the maximum values within the brain area.
Area	Laterality	Extent	t-score	x	y	z
DIS > DISsc
Whole brain analysis:
Area		t-score	x	y	z
Precentral gyrus	L	0.019	7.22	-38	10	30
Precentral gyrus	R	0.147	10	44	8	30
Superior frontal gyrus	L	0.002	5.97	-12	58	26
Superior frontal gyrus	R	0.007	6.72	24	-2	52
Superior frontal gyrus, orbital part	L	0.007	7.71	-10	56	-16
Superior frontal gyrus, orbital part	R	0.002	5.58	12	52	-20
Middle frontal gyrus	R	0.066	8.02	36	2	42
Inferior frontal gyrus, opercular part	L	0.148	9.99	-34	14	28
Inferior frontal gyrus, opercular part	R	0.37	12.3	40	12	26
Inferior frontal gyrus, triangular part	L	0.183	10.5	-38	14	26
Inferior frontal gyrus, triangular part	R	0.4	11.9	40	14	24
Inferior frontal gyrus, orbital part	L	0.101	8.02	-24	12	-26
Inferior frontal gyrus, orbital part	R	0.108	8.93	34	30	-22
Medial Superior frontal gyrus	L	0.052	8.19	-4	64	14
Medial Superior frontal gyrus	R	0.021	7.56	4	62	24
Middle frontal gyrus, orbital part	L	0.127	9.29	-6	50	-14
Middle frontal gyrus, orbital part	R	0.035	7.46	2	50	-14
Gyrus rectus	L	0.296	11.4	0	44	-20
Gyrus rectus	R	0.26	12.7	4	44	-20
Median cingulate and paracingulate gyrus	L	0.12	9.4	-4	-46	50
Median cingulate and paracingulate gyrus	R	0.066	8.75	2	-46	38
Posterior cingulate gyrus	L	0.747	12.9	-8	-44	8
Posterior cingulate gyrus	R	0.699	12.9	10	-42	8
Hippocampus	L	0.84	14.8	-18	-32	-2
Hippocampus	R	0.802	14.4	26	-30	-10
Parahippocampal gyrus	L	0.655	20.3	-32	-44	-10
Parahippocampal gyrus	R	0.748	20.3	22	-36	-14
Amygdala	L	0.882	12.5	-28	-4	-22
Amygdala	R	0.823	11.3	30	-4	-20
Calcarine fissure and surrounding cortex	L	0.371	16.4	-14	-50	4
Calcarine fissure and surrounding cortex	R	0.507	18.7	14	-50	8
Cuneus	L	0.286	14.6	-16	-58	18
Cuneus	R	0.379	16.4	20	-56	20
Lingual gyrus	L	0.621	20.5	-24	-46	-10
Lingual gyrus	R	0.674	18.4	18	-36	-12
Superior occipital gyrus	L	0.538	13.6	-26	-82	30
Superior occipital gyrus	R	0.648	15.8	28	-72	28
Middle occipital gyrus	L	0.694	21.7	-44	-78	-2
Middle occipital gyrus	R	0.584	21.4	42	-72	2
Inferior occipital gyrus	L	0.739	25.1	-44	-78	-6
Inferior occipital gyrus	R	0.491	21.4	42	-74	-10
Fusiform gyrus	L	0.754	21.7	-32	-44	-14
Fusiform gyrus	R	0.689	26.2	42	-46	-20
Postcentral gyrus	L	0.006	5.73	-32	-30	42
Postcentral gyrus	R	0.046	9.09	26	-50	54
Superior parietal gyrus	L	0.443	11	-20	-70	50
Superior parietal gyrus	R	0.385	11	26	-70	48
Inferior parietal, excluding Supramarginal gyrus and Angular gyrus	L	0.101	9.4	-24	-68	44
Inferior parietal, excluding Supramarginal gyrus and Angular gyrus	R	0.126	10.1	26	-56	52
Supramarginal gyrus	R	0.008	6.96	48	-44	22
Angular gyrus	L	0.315	12.4	-44	-66	24
Angular gyrus	R	0.257	13.8	40	-66	22
PreCuneus	L	0.53	16.1	-14	-56	14
PreCuneus	R	0.6	19.1	12	-50	8
Paracentralobule	L	0.072	6.87	-2	-38	72
Paracentralobule	R	0.23	6.78	2	-38	74
Putamen	L	0.004	5.57	-32	-14	-8
Putamen	R	0.008	6.46	30	-14	-4
Pallidum	R	0.032	6.84	28	-14	-4
Thalamus	L	0.245	15.7	-20	-30	0
Thalamus	R	0.469	15.7	20	-30	2
Superior temporal gyrus	L	0.032	7.14	-54	-48	16
Superior temporal gyrus	R	0.115	11.1	46	-58	22
Temporal pole: superior temporal gyrus	L	0.224	8.52	-28	12	-30
Temporal pole: superior temporal gyrus	R	0.144	9.41	38	18	-30
Middle temporal gyrus	L	0.442	15.3	-46	-70	6
Middle temporal gyrus	R	0.501	21.9	44	-70	-2
Temporal pole: middle temporal gyrus	L	0.226	7.98	-34	16	-32
Temporal pole: middle temporal gyrus	R	0.219	8.95	38	20	-34
Inferior temporal gyrus	L	0.235	18	-40	-48	-18
Inferior temporal gyrus	R	0.231	23.8	44	-44	-20
